# TGFβ primes alveolar-like macrophages to induce type I IFN following TLR2 activation

**DOI:** 10.1101/2024.09.04.611226

**Authors:** Sean M. Thomas, Abigail P. McGee, Taryn E. Vielma, Laurisa M. Ankley, Alexander W. Rapp, Kayla N. Conner, Francois LeSage, Christopher D. Tanner, Eleanor C. Scheeres, Joshua J. Obar, Andrew J. Olive

**Author notes:** Corresponding authors: Andrew Olive, Michigan State University, College of Osteopathic Medicine, Department of Microbiology, Genetics, and Immunology, East Lansing, MI 48824, E-mail address, Joshua J. Obar, Geisel School of Medicine at Dartmouth, Department of Microbiology & Immunology, 1 Medical Center Drive, Lebanon, NH 03756. These authors contributed equally (Abigail P. McGee, Taryn E. Vielma, Laurisa M. Ankley).

## Abstract

Alveolar macrophages (AMs) are key mediators of lung function and are potential targets for therapies during respiratory infections. TGFβ is an important regulator of AM differentiation and maintenance, but how TGFβ directly modulates the innate immune responses of AMs remains unclear. This shortcoming prevents effective targeting of AMs to improve lung function in health and disease. Here we leveraged an optimized *ex vivo* AM model system, fetal-liver derived alveolar-like macrophages (FLAMs), to dissect the role of TGFβ in AMs. Using transcriptional analysis, we first globally defined how TGFβ regulates gene expression of resting FLAMs. We found that TGFβ maintains the baseline metabolic state of AMs by driving lipid metabolism through oxidative phosphorylation and restricting inflammation. To better understand inflammatory regulation in FLAMs, we next directly tested how TGFβ alters the response to TLR2 agonists. While both TGFβ (+) and TGFβ (-) FLAMs robustly responded to TLR2 agonists, we found an unexpected activation of type I interferon (IFN) responses in FLAMs and primary AMs in a TGFβ-dependent manner. Surprisingly, mitochondrial antiviral signaling protein and the interferon regulator factors 3 and 7 were required for IFN production by TLR2 agonists and the IFN response was dependent on mitochondrial reactive oxygen species. Together, these data suggest that TGFβ modulates AM metabolic networks and innate immune signaling cascades to control inflammatory pathways in AMs.
