## Supplemental Table1 for "TGFβ primes alveolar-like macrophages to induce type I IFN following TLR2 activation"

### Sheet: Sheet1
SupplementalTable2 - Normalized counts Immgen comparison and Yu et al Comparison
	Immgen PM			Immgen AM			FLAM TGFβ +			FLAM TGFβ -
Gene Name	R1	R2	R3	R1	R2	R3	R1	R2	R3	R1	R2	R3
Slc9a4	0	3.66855	2.94951	9.6222	10.0367	10.1749	4.45522	4.84256	4.63283	6.11296	5.97297	6.10423
Rufy4	4.10014	4.61068	2.94951	10.0608	9.59679	10.0553	8.73334	8.54949	8.57593	6.06283	6.06157	5.93209
Plscr1	6.83353	6.15573	6.04455	9.81028	9.31816	9.78676	9.11222	9.06417	8.94836	8.63828	8.82714	8.84461
Uck2	1.88427	0	0	10.1548	10.3353	9.63937	11.1406	11.1489	11.1566	10.9316	10.9592	10.9461
Perp	0	0	0	12.414	13.1122	12.4881	10.7389	10.5866	10.6783	9.96024	10.0012	9.8903
Dna2	7.68347	7.36651	7.03358	10.0557	10.496	10.3202	10.4175	10.5607	10.5621	9.73637	9.52838	9.74176
Phlda1	1.88427	0	0	7.90324	7.58341	8.26375	8.77264	8.61689	8.68796	8.90539	9.11837	8.90241
Plxnc1	8.2016	8.52394	8.63578	8.8058	8.22578	9.23964	10.2849	10.2535	10.2611	11.2073	10.9725	11.1454
Vstm2a	0	2.29433	0	9.72898	9.44541	9.60005	9.57511	9.55633	9.54187	9.24027	9.0838	9.22551
Slc6a4	4.49399	0	1.69671	10.8632	11.2055	10.9513	10.2207	10.144	10.1816	9.05119	9.09353	9.10712
Aldoc	4.49399	3.13923	4.91366	9.36506	9.63412	9.20261	11.2784	11.2574	11.1758	10.4235	10.5511	10.4352
Car4	0	0	0	13.1851	13.4231	13.6167	13.3528	13.3657	13.2629	12.4004	12.5834	12.4723
Scimp	0	2.29433	0	8.31678	8.83821	8.27806	8.77869	8.76361	8.71465	8.48763	8.51473	8.43562
Krt19	0	0	0	13.9938	13.5877	14.153	9.21477	9.17402	9.06896	4.49901	4.54461	4.43517
Prkch	7.481	7.9022	7.28236	12.0864	11.8928	12.1014	10.0407	10.082	10.1851	9.38574	9.50852	9.31586
Akap5	4.49399	4.05494	4.24283	8.24661	8.27387	7.90662	7.56547	7.63718	7.50798	5.41059	4.99576	5.18472
Flvcr2	2.67431	3.13923	3.31708	11.4922	11.3572	11.0732	11.8538	11.9051	11.8996	10.0649	10.0437	10.1068
Prkar2b	4.10014	4.35941	5.5183	9.38152	10.6624	10.2051	11.4755	11.4856	11.3469	10.2559	10.3158	10.323
Tc2n	1.88427	0	0	9.15128	8.9899	9.57129	8.71832	8.62881	8.67812	7.15814	7.11901	7.03005
Clmn	6.79907	6.44155	6.76285	8.95626	9.3766	9.01886	7.90755	7.88197	8.07445	8.79016	8.25489	8.55631
Dnah11	4.93586	0	1.69671	5.6494	6.84127	6.15909	1.30404	0.98357	2.05355	1.23312	1.65169	0.452542
Gcnt2	5.54716	4.82461	3.31708	11.3446	10.7086	10.6048	9.24565	9.40787	9.44518	7.04464	7.0102	7.19513
Net1	9.27005	9.07662	8.93567	13.039	13.2171	12.7453	12.1452	12.1226	12.0984	10.5743	10.3831	10.4772
Mak	3.55664	3.13923	1.69671	8.39994	7.71466	8.53795	6.18963	6.38238	6.19926	7.14787	7.23491	7.55873
Ear2	0	0	0	13.066	12.5273	13.1222	14.3077	14.2996	14.2177	13.0628	13.06	12.9777
Slc39a2	2.67431	0	2.45503	10.1691	10.0806	10.1517	8.01183	7.88992	7.90356	9.16249	9.31763	9.19681
Ear1	0	0	0	11.159	10.6804	11.2704	9.8734	10.0096	9.83466	6.09882	5.96593	6.0491
Ear10	0	0	0	0	0	3.34917	9.80397	9.65057	9.66458	8.65288	8.57153	8.26468
Matn2	3.85383	2.29433	5.44595	12.0275	12.0944	11.814	10.1678	10.172	10.1139	9.14367	9.15755	9.15453
Krt79	0	0	0	13.5448	13.1059	13.907	9.49292	9.43392	9.41442	1.88811	1.50386	1.07406
Cd200r4	8.13409	8.36213	8.4355	8.96721	9.19866	9.16461	10.3715	10.2531	10.2325	11.6429	11.5783	11.6175
Ccdc80	6.03563	5.45805	6.18451	10.0506	10.4486	10.0553	9.67118	9.76681	9.82466	10.3049	10.2302	10.2689
Cldn1	1.88427	0	0	7.17785	6.59091	6.91262	5.59638	5.44883	6.107	1.59747	0.939605	1.68289
Atp13a3	8.18835	7.46546	8.15828	7.4826	8.038	8.52601	12.2528	12.3599	12.3625	12.3172	11.9161	12.3477
Trem1	5.27364	5.45805	5.65293	9.79192	9.17353	9.35212	10.7515	10.7708	10.7256	9.12022	9.39179	9.17582
Epcam	0	0	0	11.1709	11.6547	11.5742	4.65773	4.26633	4.48276	1.00939	0	0.796514
Cpne5	3.1819	0	0	11.0805	10.9319	11.0794	7.08141	7.06171	7.11848	5.59324	5.4339	5.18472
S100a11	6.99445	6.93149	6.9313	10.4717	10.2148	10.3544	12.179	11.9746	12.005	12.3662	12.5671	12.2545
Lipf	0	0	0	6.68887	5.44705	7.20994	9.26988	9.15518	9.11614	8.7005	8.86077	8.76376
Ffar4	0	0	0	11.8643	11.9751	12.3952	7.77352	7.53698	7.7803	6.81297	6.9073	6.5466
Kazald1	0	5.01088	4.06103	13.4129	13.5981	14.1988	11.1535	10.9611	11.0968	10.194	10.1861	10.0356
Gal	4.10014	2.29433	2.45503	11.6139	11.6001	11.6491	2.22434	1.71391	1.63266	2.43026	2.70222	3.12721
Tmem216	6.48905	6.3057	6.53771	10.1209	10.0142	11.0125	9.65221	9.57371	9.74919	6.44477	6.51207	6.41574
Tmem138	6.09364	4.35941	5.77607	8.46318	8.5565	8.78839	9.68154	9.60603	9.61584	7.30091	7.79597	7.53313
Mamdc2	6.57302	6.83609	6.67063	8.88876	9.0629	9.0773	4.61512	4.44957	4.78716	7.12362	6.68508	6.78698
Fam189a2	3.55664	3.13923	2.94951	7.42023	7.40486	7.77156	10.0799	9.90754	9.97126	9.48426	9.6001	9.48636
Ch25h	0	0	0	10.2698	10.1389	10.5761	3.54246	4.53315	4.3404	8.327	8.48546	8.25775
Il1rn	3.1819	4.35941	5.01715	12.0418	12.0046	12.0647	12.7341	12.803	12.6778	12.3665	12.6681	12.5905
Kynu	0	0	0	8.44763	8.40059	8.67402	9.80574	9.82807	9.78799	9.8298	9.7891	9.85514
Plp2	5.16959	5.17582	5.20422	9.48418	9.88079	9.68304	8.78831	8.80097	8.67565	8.88493	9.21216	8.90018
Bub1b	7.84419	7.22304	7.21865	10.3389	9.83343	10.1361	11.0568	11.1321	11.0723	10.5816	10.6226	10.7041
Ly75	4.93586	6.15573	4.68133	11.0576	10.9394	10.5469	11.8745	11.9665	11.9	11.6079	11.3943	11.6509
Prr5l	7.56542	5.58085	6.84953	10.0761	10.6202	10.0003	8.59356	8.55949	8.67442	8.63461	8.49773	8.56757
Sulf2	6.20311	5.694	6.50247	12.8255	12.9144	13.1251	13.1492	13.1481	13.2065	12.4027	12.4102	12.4103
Nceh1	10.1979	10.3285	10.2452	13.92	13.983	13.2587	12.0854	12.1251	12.0922	11.6007	11.4599	11.6197
Tmem154	9.13152	8.65551	9.46579	12.5219	12.4198	12.1034	10.7097	10.6761	10.7154	11.9188	11.8754	11.9201
Kcnn3	7.481	7.67295	7.32332	10.6555	10.831	10.5291	10.4486	10.7695	10.8003	10.8014	10.3334	10.8379
Ctsk	1.88427	0	2.94951	10.4168	10.6072	10.4773	8.03828	8.051	7.89509	9.52384	9.64711	9.68283
Bcar3	6.79907	5.32383	5.83391	12.7719	12.4315	13.0253	10.6657	10.6093	10.6553	10.1458	10.1071	10.2176
Mcoln3	1.88427	0	0	10.8485	11.4533	11.2008	6.67252	6.68151	6.45096	7.63578	7.77999	7.75605
Tlr2	10.7956	10.7509	10.9532	12.8501	12.9851	12.7453	12.0957	12.1094	12.0072	12.4202	12.5852	12.5114
Cd2	0	2.29433	0	10.3515	10.3101	10.538	4.45522	4.26633	4.03617	5.82574	5.50367	5.79521
Chil3	4.10014	3.66855	5.28937	15.8425	15.4596	15.6433	16.076	16.0331	15.9774	15.1867	15.2659	15.173
Lmo4	7.64518	7.55806	7.38267	11.6753	12.0018	11.9797	11.3467	11.3749	11.4069	10.9125	11.0895	10.9329
Lepr	0	0	0	10.116	9.28099	9.40523	10.23	10.2711	10.2442	7.2442	7.16895	7.24153
Atp6v0d2	0	0	0	12.9949	13.0916	13.1167	13.9592	13.9136	13.8695	14.0761	14.0773	14.092
Afap1	6.83353	7.36651	5.5183	11.1325	11.2203	11.0732	9.67896	9.71574	9.94741	9.77358	9.50488	9.73865
Gpat3	7.368	6.15573	5.5183	9.16085	9.68125	9.01886	7.28879	7.52172	7.48278	5.73718	5.38191	6.11193
Spp1	0	0	0	10.6108	10.3733	10.4236	16.5791	16.5345	16.4397	14.2472	14.4418	14.4484
Ptpn12	8.10617	7.80478	7.92538	9.85222	9.62673	10.0719	12.2627	12.2959	12.2571	12.0981	12.0528	12.1509
Naaa	9.78769	9.83119	9.68593	12.4671	12.3429	12.2932	11.0151	10.9942	10.8493	13.0361	12.9617	12.9935
Card11	0	0	1.69671	12.6102	12.3236	12.9435	11.3202	11.3831	11.3686	11.8622	11.8529	11.8505
Flt1	2.67431	0	0	11.6919	11.8789	12.2126	10.5556	10.7011	10.7451	9.59297	9.32728	9.61259
Gpnmb	4.65679	5.32383	2.94951	11.7611	11.5868	11.7241	11.1784	11.1317	11.1914	14.9545	15.0226	14.9477
Fabp1	0	0	0	12.0064	11.1067	11.9228	7.95744	8.02236	7.96348	4.80812	4.02681	4.8763
Il12rb2	2.67431	4.35941	3.60977	9.33156	8.52505	9.0773	9.26817	9.34854	9.30846	9.93458	10.0512	10.125
Cidec	0	0	0	12.5061	12.1366	12.43	5.3588	4.90664	5.02293	4.33972	4.29764	4.0741
Cd69	1.88427	0	0	6.26079	5.57542	6.5377	0.794598	0.406846	1.92643	3.33878	3.6931	4.19512
Clec7a	11.5964	11.4777	11.969	11.7034	11.9649	12.0292	14.3215	14.2737	14.2249	14.5717	14.6953	14.7163
Olr1	8.31568	8.0154	7.00868	9.1798	8.23553	9.536	12.3257	12.4158	12.392	11.4656	11.5499	11.5765
Siglecf	3.85383	4.35941	4.24283	12.3157	12.2659	12.3762	11.9935	11.8966	11.9938	8.78686	8.58539	8.69488
Atp10a	6.69047	6.07445	6.79233	10.7694	11.1422	10.9866	11.5015	11.6004	11.6609	11.3687	11.2235	11.3462
Ucp3	0	0	0	10.8186	10.4017	11.2026	3.71378	4.13873	3.76607	1.88811	1.15316	1.50703
Itgal	7.21958	6.93149	6.63853	11.944	11.4709	11.8492	13.7993	13.8805	13.8882	12.3685	12.3965	12.3959
Itgax	0	0	0	12.2667	12.1327	12.2755	11.0531	11.1764	11.1361	12.062	12.0149	12.1335
Cdh1	4.31046	0	0	10.283	10.0615	9.7666	12.3376	12.3709	12.3475	11.1901	10.9784	11.1248
Rab11fip1	7.73905	6.73393	7.61486	11.2737	11.1792	11.4343	9.37418	9.49056	9.45529	9.70461	9.68889	9.73491
Mtmr7	3.55664	5.01088	0	11.0239	10.8628	10.4617	6.95471	6.96721	7.1755	6.1682	6.30991	6.42814
Cyp4f18	8.06326	8.30983	7.152	11.0905	10.839	11.3572	8.81914	8.85068	8.83789	7.48077	7.53304	7.32678
Mmp8	2.67431	2.29433	2.94951	7.62768	7.5986	7.17977	10.2225	10.1902	10.2304	12.6151	12.5297	12.6531
Trim29	0	0	0	11.2559	10.1646	11.536	11.6487	11.6213	11.6589	10.7705	11.0033	10.8957
Mcam	0	0	0	11.0107	11.3761	10.5528	9.96373	9.813	10.0338	5.79097	5.59783	5.46299
Plet1	0	0	0	13.4179	13.7618	13.6384	13.5305	13.4734	13.4926	13.2356	13.3138	13.3316
Anxa2	12.4358	12.358	12.5715	15.2796	15.3734	15.2681	13.7716	13.7518	13.624	13.4003	13.5587	13.4846
Nrg4	6.09364	4.61068	5.58718	7.1004	7.40486	7.81146	7.81646	8.04567	8.1705	7.17846	7.31194	7.45349
Acaa1b	0	0	0	14.9336	14.1743	15.4786	10.8707	10.7738	10.703	8.59105	8.68636	8.44937
Htr2c	0	0	0	8.38368	8.77277	8.2493	8.00359	8.051	7.97958	3.51958	4.34185	4.22385
Slc9a7	0	4.82461	0	9.76079	10.1773	9.31096	9.34921	9.34998	9.36701	9.77692	9.3259	9.83083
L1cam	4.10014	5.32383	3.85297	9.32306	9.00138	9.21753	8.50736	8.61089	8.68182	9.83461	9.64931	9.68347
Yu et al Comparison - Top 15 upregulated and downregulated
Up in ko (up without tgf)			Down in ko (down without TGF)
Gene	LFC		Gene	LFC
klk1b11	4.40443		epcam	-5.20335
plcb4	-3.47453		mmp14	2.811
adra2a	4.4626		il1b	-0.105639
gas7	5.85723		trp53i11	-3.60119
c4b	2.61852		cd34	-5.09677
slc2a6	3.91334		erbb2	-1.7137
cacna1e	-3.15839		cxcl14	-2.84823
clec4a1	4.33553		zfyve28	-3.35284
ch25h	4.26227		serpine1	-3.08747
fcgr2b	1.14492		prdm1	-1.23483
cfh	6.59269		nr4a3	0.756207
itgam	4.79799		src	-0.258569
nhsl2	3.58025		epha2	-0.443075
slfn1	3.66895		gpr34	-0.310846
rgs7bp	2.46759		ldhb	-1.36094
